# Temporal Proteomics Links the APP London Mutation to Early Cholesterol Remodeling Cell Programs in Human Neurons

**DOI:** 10.64898/2026.10.20.760505

**Authors:** Jesús Muñoz-Estrada, Yuming Jiang, Jesse G. Meyer

## Abstract

Familial Alzheimer’s disease (AD) mutations in amyloid precursor protein (APP) alter amyloid-β (Aβ) secretion profiles, but their effects on neuronal protein and lipid homeostasis remain incompletely understood. To identify early, cell-autonomous phenotypes associated with AD, we used isogenic KOLF2.1J iPSC-derived NGN2 neurons (iNeurons) carrying a heterozygous or homozygous APP-London mutation (V717I) and conducted a longitudinal proteomic study. Results revealed that maturation was the dominant source of proteomic variation, while genotype-dependent effects were pronounced in homozygous APP-London iNeurons. At four weeks, homozygous APP-London iNeurons showed increased APP abundance by proteomics and immunoblot, and increased α-CTF signal by immunoblotting. However, α-CTF/FL-APP and β-CTF/FL-APP ratios from immunoblot did not differ significantly from revertant controls, leaving preferential CTF accumulation unresolved and instead indicating increased steady-state abundance of APP-derived species. Proteomics remodeling in APP-London mutants converged on synaptic, endosomal, and calcium signaling pathways. Notably, homozygous APP-London iNeurons showed a distinct accumulation of cholesterol-biosynthetic enzymes and altered abundance of cholesterol transporters, an increased free/total cellular cholesterol without corresponding induction of SREBP2 target transcripts Pharmacological perturbation of cholesterol metabolism altered Aβ40 and Aβ42 secretion in a compound-specific manner and produced minimal changes in bulk cellular cholesterol, indicating that Aβ secretion was not simply determined by total cholesterol abundance. Finally, we identified SYT4 as a potential γ-secretase target or associated factor that warrants further validation. These findings identify cholesterol dyshomeostasis as an early metabolic phenotype of iNeurons carrying the APP-London mutation, extending the molecular phenotype beyond altered Aβ secretion.
