## Supplementary Table 1 for "Temporal Proteomics Links the APP London Mutation to Early Cholesterol Remodeling Cell Programs in Human Neurons"

### Sheet: Sheet1
	DIANN header	Platemap_ID	Time Point	APP-London genotype
	D:\MeyerLab\MeyerLab\Jesus\DATA\11282025_PaperRevision_Exp2_Lahi\A12.raw	A12	week 2	het
	D:\MeyerLab\MeyerLab\Jesus\DATA\11282025_PaperRevision_Exp2_Lahi\B12.raw	B12	week 2	het
	D:\MeyerLab\MeyerLab\Jesus\DATA\11282025_PaperRevision_Exp2_Lahi\C12.raw	C12	week 2	het
	D:\MeyerLab\MeyerLab\Jesus\DATA\11282025_PaperRevision_Exp2_Lahi\D12.raw	D12	week 2	het
	D:\MeyerLab\MeyerLab\Jesus\DATA\11282025_PaperRevision_Exp2_Lahi\E12.raw	E12	week 2	het
	D:\MeyerLab\MeyerLab\Jesus\DATA\11282025_PaperRevision_Exp2_Lahi\F12.raw	F12	week 2	het
	D:\MeyerLab\MeyerLab\Jesus\DATA\11282025_PaperRevision_Exp2_Lahi\G12.raw	G12	week 2	het
	D:\MeyerLab\MeyerLab\Jesus\DATA\11282025_PaperRevision_Exp2_Lahi\H12.raw	H12	week 2	het
	D:\MeyerLab\MeyerLab\Jesus\DATA\11282025_PaperRevision_Exp2_Lahi\A11.raw	A11	week 2	hom
	D:\MeyerLab\MeyerLab\Jesus\DATA\11282025_PaperRevision_Exp2_Lahi\B11.raw	B11	week 2	hom
	D:\MeyerLab\MeyerLab\Jesus\DATA\11282025_PaperRevision_Exp2_Lahi\C11.raw	C11	week 2	hom
	D:\MeyerLab\MeyerLab\Jesus\DATA\11282025_PaperRevision_Exp2_Lahi\D11.raw	D11	week 2	hom
	D:\MeyerLab\MeyerLab\Jesus\DATA\11282025_PaperRevision_Exp2_Lahi\E11.raw	E11	week 2	hom
	D:\MeyerLab\MeyerLab\Jesus\DATA\11282025_PaperRevision_Exp2_Lahi\F11.raw	F11	week 2	hom
	D:\MeyerLab\MeyerLab\Jesus\DATA\11282025_PaperRevision_Exp2_Lahi\G11.raw	G11	week 2	hom
	D:\MeyerLab\MeyerLab\Jesus\DATA\11282025_PaperRevision_Exp2_Lahi\H11.raw	H11	week 2	hom
	D:\MeyerLab\MeyerLab\Jesus\DATA\11282025_PaperRevision_Exp2_Lahi\A10.raw	A10	week 2	rev
	D:\MeyerLab\MeyerLab\Jesus\DATA\11282025_PaperRevision_Exp2_Lahi\B10.raw	B10	week 2	rev
	D:\MeyerLab\MeyerLab\Jesus\DATA\11282025_PaperRevision_Exp2_Lahi\C10.raw	C10	week 2	rev
	D:\MeyerLab\MeyerLab\Jesus\DATA\11282025_PaperRevision_Exp2_Lahi\D10.raw	D10	week 2	rev
	D:\MeyerLab\MeyerLab\Jesus\DATA\11282025_PaperRevision_Exp2_Lahi\E10.raw	E10	week 2	rev
	D:\MeyerLab\MeyerLab\Jesus\DATA\11282025_PaperRevision_Exp2_Lahi\F10.raw	F10	week 2	rev
	D:\MeyerLab\MeyerLab\Jesus\DATA\11282025_PaperRevision_Exp2_Lahi\G10.raw	G10	week 2	rev
	D:\MeyerLab\MeyerLab\Jesus\DATA\11282025_PaperRevision_Exp2_Lahi\H10.raw	H10	week 2	rev
	D:\MeyerLab\MeyerLab\Jesus\DATA\11282025_PaperRevision_Exp2_Lahi\A9.raw	A9	week 4	het
	D:\MeyerLab\MeyerLab\Jesus\DATA\11282025_PaperRevision_Exp2_Lahi\B9.raw	B9	week 4	het
	D:\MeyerLab\MeyerLab\Jesus\DATA\11282025_PaperRevision_Exp2_Lahi\C9.raw	C9	week 4	het
	D:\MeyerLab\MeyerLab\Jesus\DATA\11282025_PaperRevision_Exp2_Lahi\D9.raw	D9	week 4	het
	D:\MeyerLab\MeyerLab\Jesus\DATA\11282025_PaperRevision_Exp2_Lahi\E9.raw	E9	week 4	het
	D:\MeyerLab\MeyerLab\Jesus\DATA\11282025_PaperRevision_Exp2_Lahi\F9.raw	F9	week 4	het
	D:\MeyerLab\MeyerLab\Jesus\DATA\11282025_PaperRevision_Exp2_Lahi\G9.raw	G9	week 4	het
	D:\MeyerLab\MeyerLab\Jesus\DATA\11282025_PaperRevision_Exp2_Lahi\H9.raw	H9	week 4	het
	D:\MeyerLab\MeyerLab\Jesus\DATA\11282025_PaperRevision_Exp2_Lahi\A8.raw	A8	week 4	hom
	D:\MeyerLab\MeyerLab\Jesus\DATA\11282025_PaperRevision_Exp2_Lahi\B8.raw	B8	week 4	hom
	D:\MeyerLab\MeyerLab\Jesus\DATA\11282025_PaperRevision_Exp2_Lahi\C8.raw	C8	week 4	hom
	D:\MeyerLab\MeyerLab\Jesus\DATA\11282025_PaperRevision_Exp2_Lahi\D8.raw	D8	week 4	hom
	D:\MeyerLab\MeyerLab\Jesus\DATA\11282025_PaperRevision_Exp2_Lahi\E8.raw	E8	week 4	hom
	D:\MeyerLab\MeyerLab\Jesus\DATA\11282025_PaperRevision_Exp2_Lahi\F8.raw	F8	week 4	hom
	D:\MeyerLab\MeyerLab\Jesus\DATA\11282025_PaperRevision_Exp2_Lahi\G8.raw	G8	week 4	hom
	D:\MeyerLab\MeyerLab\Jesus\DATA\11282025_PaperRevision_Exp2_Lahi\H8.raw	H8	week 4	hom
	D:\MeyerLab\MeyerLab\Jesus\DATA\11282025_PaperRevision_Exp2_Lahi\A7.raw	A7	week 4	rev
	D:\MeyerLab\MeyerLab\Jesus\DATA\11282025_PaperRevision_Exp2_Lahi\B7.raw	B7	week 4	rev
	D:\MeyerLab\MeyerLab\Jesus\DATA\11282025_PaperRevision_Exp2_Lahi\C7.raw	C7	week 4	rev
	D:\MeyerLab\MeyerLab\Jesus\DATA\11282025_PaperRevision_Exp2_Lahi\D7.raw	D7	week 4	rev
	D:\MeyerLab\MeyerLab\Jesus\DATA\11282025_PaperRevision_Exp2_Lahi\E7.raw	E7	week 4	rev
	D:\MeyerLab\MeyerLab\Jesus\DATA\11282025_PaperRevision_Exp2_Lahi\F7.raw	F7	week 4	rev
	D:\MeyerLab\MeyerLab\Jesus\DATA\11282025_PaperRevision_Exp2_Lahi\G7.raw	G7	week 4	rev
	D:\MeyerLab\MeyerLab\Jesus\DATA\11282025_PaperRevision_Exp2_Lahi\H7.raw	H7	week 4	rev
	D:\MeyerLab\MeyerLab\Jesus\DATA\11282025_PaperRevision_Exp2_Lahi\A6.raw	A6	week 6	het
	D:\MeyerLab\MeyerLab\Jesus\DATA\11282025_PaperRevision_Exp2_Lahi\B6.raw	B6	week 6	het
	D:\MeyerLab\MeyerLab\Jesus\DATA\11282025_PaperRevision_Exp2_Lahi\C6.raw	C6	week 6	het
	D:\MeyerLab\MeyerLab\Jesus\DATA\11282025_PaperRevision_Exp2_Lahi\D6.raw	D6	week 6	het
	D:\MeyerLab\MeyerLab\Jesus\DATA\11282025_PaperRevision_Exp2_Lahi\E6.raw	E6	week 6	het
	D:\MeyerLab\MeyerLab\Jesus\DATA\11282025_PaperRevision_Exp2_Lahi\F6.raw	F6	week 6	het
	D:\MeyerLab\MeyerLab\Jesus\DATA\11282025_PaperRevision_Exp2_Lahi\G6.raw	G6	week 6	het
	D:\MeyerLab\MeyerLab\Jesus\DATA\11282025_PaperRevision_Exp2_Lahi\H6.raw	H6	week 6	het
	D:\MeyerLab\MeyerLab\Jesus\DATA\11282025_PaperRevision_Exp2_Lahi\A5.raw	A5	week 6	hom
	D:\MeyerLab\MeyerLab\Jesus\DATA\11282025_PaperRevision_Exp2_Lahi\B5.raw	B5	week 6	hom
	D:\MeyerLab\MeyerLab\Jesus\DATA\11282025_PaperRevision_Exp2_Lahi\C5.raw	C5	week 6	hom
	D:\MeyerLab\MeyerLab\Jesus\DATA\11282025_PaperRevision_Exp2_Lahi\D5.raw	D5	week 6	hom
	D:\MeyerLab\MeyerLab\Jesus\DATA\11282025_PaperRevision_Exp2_Lahi\E5.raw	E5	week 6	hom
	D:\MeyerLab\MeyerLab\Jesus\DATA\11282025_PaperRevision_Exp2_Lahi\F5.raw	F5	week 6	hom
	D:\MeyerLab\MeyerLab\Jesus\DATA\11282025_PaperRevision_Exp2_Lahi\G5.raw	G5	week 6	hom
	D:\MeyerLab\MeyerLab\Jesus\DATA\11282025_PaperRevision_Exp2_Lahi\H5.raw	H5	week 6	hom
	D:\MeyerLab\MeyerLab\Jesus\DATA\11282025_PaperRevision_Exp2_Lahi\A4.raw	A4	week 6	rev
	D:\MeyerLab\MeyerLab\Jesus\DATA\11282025_PaperRevision_Exp2_Lahi\B4.raw	B4	week 6	rev
	D:\MeyerLab\MeyerLab\Jesus\DATA\11282025_PaperRevision_Exp2_Lahi\C4.raw	C4	week 6	rev
	D:\MeyerLab\MeyerLab\Jesus\DATA\11282025_PaperRevision_Exp2_Lahi\D4.raw	D4	week 6	rev
	D:\MeyerLab\MeyerLab\Jesus\DATA\11282025_PaperRevision_Exp2_Lahi\E4.raw	E4	week 6	rev
	D:\MeyerLab\MeyerLab\Jesus\DATA\11282025_PaperRevision_Exp2_Lahi\F4.raw	F4	week 6	rev
	D:\MeyerLab\MeyerLab\Jesus\DATA\11282025_PaperRevision_Exp2_Lahi\G4.raw	G4	week 6	rev
	D:\MeyerLab\MeyerLab\Jesus\DATA\11282025_PaperRevision_Exp2_Lahi\H4.raw	H4	week 6	rev
	D:\MeyerLab\MeyerLab\Jesus\DATA\11282025_PaperRevision_Exp2_Lahi\A3.raw	A3	week 8	het
	D:\MeyerLab\MeyerLab\Jesus\DATA\11282025_PaperRevision_Exp2_Lahi\B3.raw	B3	week 8	het
	D:\MeyerLab\MeyerLab\Jesus\DATA\11282025_PaperRevision_Exp2_Lahi\C3.raw	C3	week 8	het
	D:\MeyerLab\MeyerLab\Jesus\DATA\11282025_PaperRevision_Exp2_Lahi\D3.raw	D3	week 8	het
	D:\MeyerLab\MeyerLab\Jesus\DATA\11282025_PaperRevision_Exp2_Lahi\E3.raw	E3	week 8	het
	D:\MeyerLab\MeyerLab\Jesus\DATA\11282025_PaperRevision_Exp2_Lahi\F3.raw	F3	week 8	het
	D:\MeyerLab\MeyerLab\Jesus\DATA\11282025_PaperRevision_Exp2_Lahi\G3.raw	G3	week 8	het
	D:\MeyerLab\MeyerLab\Jesus\DATA\11282025_PaperRevision_Exp2_Lahi\H3.raw	H3	week 8	het
	D:\MeyerLab\MeyerLab\Jesus\DATA\11282025_PaperRevision_Exp2_Lahi\A2.raw	A2	week 8	hom
	D:\MeyerLab\MeyerLab\Jesus\DATA\11282025_PaperRevision_Exp2_Lahi\B2.raw	B2	week 8	hom
	D:\MeyerLab\MeyerLab\Jesus\DATA\11282025_PaperRevision_Exp2_Lahi\C2.raw	C2	week 8	hom
	D:\MeyerLab\MeyerLab\Jesus\DATA\11282025_PaperRevision_Exp2_Lahi\D2.raw	D2	week 8	hom
	D:\MeyerLab\MeyerLab\Jesus\DATA\11282025_PaperRevision_Exp2_Lahi\E2.raw	E2	week 8	hom
	D:\MeyerLab\MeyerLab\Jesus\DATA\11282025_PaperRevision_Exp2_Lahi\F2.raw	F2	week 8	hom
	D:\MeyerLab\MeyerLab\Jesus\DATA\11282025_PaperRevision_Exp2_Lahi\G2.raw	G2	week 8	hom
	D:\MeyerLab\MeyerLab\Jesus\DATA\11282025_PaperRevision_Exp2_Lahi\H2.raw	H2	week 8	hom
	D:\MeyerLab\MeyerLab\Jesus\DATA\11282025_PaperRevision_Exp2_Lahi\A1.raw	A1	week 8	rev
	D:\MeyerLab\MeyerLab\Jesus\DATA\11282025_PaperRevision_Exp2_Lahi\B1.raw	B1	week 8	rev
	D:\MeyerLab\MeyerLab\Jesus\DATA\11282025_PaperRevision_Exp2_Lahi\C1.raw	C1	week 8	rev
	D:\MeyerLab\MeyerLab\Jesus\DATA\11282025_PaperRevision_Exp2_Lahi\D1.raw	D1	week 8	rev
	D:\MeyerLab\MeyerLab\Jesus\DATA\11282025_PaperRevision_Exp2_Lahi\E1.raw	E1	week 8	rev
	D:\MeyerLab\MeyerLab\Jesus\DATA\11282025_PaperRevision_Exp2_Lahi\F1.raw	F1	week 8	rev
	D:\MeyerLab\MeyerLab\Jesus\DATA\11282025_PaperRevision_Exp2_Lahi\G1.raw	G1	week 8	rev
	D:\MeyerLab\MeyerLab\Jesus\DATA\11282025_PaperRevision_Exp2_Lahi\H1.raw	H1	week 8	rev
