## Supplementary Table 6 for "Temporal Proteomics Links the APP London Mutation to Early Cholesterol Remodeling Cell Programs in Human Neurons"

### Sheet: Sheet1
		DIANN_Header	Well_Coordinate	Plate_Row	Plate_Column	APP-London Genotype	Treatment		Abbreviation	Glosary
		V:\Astral-1D\MeyerLab\MeyerLab\Jesus\07212026\A1.raw	A1	A	1	rev	DMSO		D	DMSO (vehicle control)
		V:\Astral-1D\MeyerLab\MeyerLab\Jesus\07212026\B1.raw	B1	B	1	rev	DMSO		A	Atorvastatin
		V:\Astral-1D\MeyerLab\MeyerLab\Jesus\07212026\C1.raw	C1	C	1	rev	DMSO		F	Fatostatin
		V:\Astral-1D\MeyerLab\MeyerLab\Jesus\07212026\D1.raw	D1	D	1	rev	DMSO		E	Efavirenz
		V:\Astral-1D\MeyerLab\MeyerLab\Jesus\07212026\E1.raw	E1	E	1	rev	DMSO		CE	Compound E
		V:\Astral-1D\MeyerLab\MeyerLab\Jesus\07212026\F1.raw	F1	F	1	rev	DMSO		B	β-Secretase Inhibitor IV
		V:\Astral-1D\MeyerLab\MeyerLab\Jesus\07212026\G1.raw	G1	G	1	rev	DMSO
		V:\Astral-1D\MeyerLab\MeyerLab\Jesus\07212026\H1.raw	H1	H	1	rev	DMSO
		V:\Astral-1D\MeyerLab\MeyerLab\Jesus\07212026\A2.raw	A2	A	2	hom	DMSO
		V:\Astral-1D\MeyerLab\MeyerLab\Jesus\07212026\B2.raw	B2	B	2	hom	DMSO
		V:\Astral-1D\MeyerLab\MeyerLab\Jesus\07212026\C2.raw	C2	C	2	hom	DMSO
		V:\Astral-1D\MeyerLab\MeyerLab\Jesus\07212026\D2.raw	D2	D	2	hom	DMSO
		V:\Astral-1D\MeyerLab\MeyerLab\Jesus\07212026\E2.raw	E2	E	2	hom	DMSO
		V:\Astral-1D\MeyerLab\MeyerLab\Jesus\07212026\F2.raw	F2	F	2	hom	DMSO
		V:\Astral-1D\MeyerLab\MeyerLab\Jesus\07212026\G2.raw	G2	G	2	hom	DMSO
		V:\Astral-1D\MeyerLab\MeyerLab\Jesus\07212026\H2.raw	H2	H	2	hom	DMSO
		V:\Astral-1D\MeyerLab\MeyerLab\Jesus\07212026\A4.raw	A4	A	4	hom	A
		V:\Astral-1D\MeyerLab\MeyerLab\Jesus\07212026\B4.raw	B4	B	4	hom	A
		V:\Astral-1D\MeyerLab\MeyerLab\Jesus\07212026\C4.raw	C4	C	4	hom	A
		V:\Astral-1D\MeyerLab\MeyerLab\Jesus\07212026\D4.raw	D4	D	4	hom	A
		V:\Astral-1D\MeyerLab\MeyerLab\Jesus\07212026\E4.raw	E4	E	4	hom	A
		V:\Astral-1D\MeyerLab\MeyerLab\Jesus\07212026\F4.raw	F4	F	4	hom	A
		V:\Astral-1D\MeyerLab\MeyerLab\Jesus\07212026\G4.raw	G4	G	4	hom	A
		V:\Astral-1D\MeyerLab\MeyerLab\Jesus\07212026\H4.raw	H4	H	4	hom	A
		V:\Astral-1D\MeyerLab\MeyerLab\Jesus\07212026\A5.raw	A5	A	5	hom	E
		V:\Astral-1D\MeyerLab\MeyerLab\Jesus\07212026\B5.raw	B5	B	5	hom	E
		V:\Astral-1D\MeyerLab\MeyerLab\Jesus\07212026\C5.raw	C5	C	5	hom	E
		V:\Astral-1D\MeyerLab\MeyerLab\Jesus\07212026\D5.raw	D5	D	5	hom	E
		V:\Astral-1D\MeyerLab\MeyerLab\Jesus\07212026\E5.raw	E5	E	5	hom	E
		V:\Astral-1D\MeyerLab\MeyerLab\Jesus\07212026\F5.raw	F5	F	5	hom	E
		V:\Astral-1D\MeyerLab\MeyerLab\Jesus\07212026\G5.raw	G5	G	5	hom	E
		V:\Astral-1D\MeyerLab\MeyerLab\Jesus\07212026\H5.raw	H5	H	5	hom	E
		V:\Astral-1D\MeyerLab\MeyerLab\Jesus\07212026\A9.raw	A9	A	9	hom	CE
		V:\Astral-1D\MeyerLab\MeyerLab\Jesus\07212026\B9.raw	B9	B	9	hom	CE
		V:\Astral-1D\MeyerLab\MeyerLab\Jesus\07212026\C9.raw	C9	C	9	hom	CE
		V:\Astral-1D\MeyerLab\MeyerLab\Jesus\07212026\D9.raw	D9	D	9	hom	CE
		V:\Astral-1D\MeyerLab\MeyerLab\Jesus\07212026\E9.raw	E9	E	9	hom	CE
		V:\Astral-1D\MeyerLab\MeyerLab\Jesus\07212026\F9.raw	F9	F	9	hom	CE
		V:\Astral-1D\MeyerLab\MeyerLab\Jesus\07212026\G9.raw	G9	G	9	hom	CE
		V:\Astral-1D\MeyerLab\MeyerLab\Jesus\07212026\H9.raw	H9	H	9	hom	CE
		V:\Astral-1D\MeyerLab\MeyerLab\Jesus\07212026\A11.raw	A11	A	11	hom	B
		V:\Astral-1D\MeyerLab\MeyerLab\Jesus\07212026\B11.raw	B11	B	11	hom	B
		V:\Astral-1D\MeyerLab\MeyerLab\Jesus\07212026\C11.raw	C11	C	11	hom	B
		V:\Astral-1D\MeyerLab\MeyerLab\Jesus\07212026\D11.raw	D11	D	11	hom	B
		V:\Astral-1D\MeyerLab\MeyerLab\Jesus\07212026\E11.raw	E11	E	11	hom	B
		V:\Astral-1D\MeyerLab\MeyerLab\Jesus\07212026\F11.raw	F11	F	11	hom	B
		V:\Astral-1D\MeyerLab\MeyerLab\Jesus\07212026\G11.raw	G11	G	11	hom	B
		V:\Astral-1D\MeyerLab\MeyerLab\Jesus\07212026\H11.raw	H11	H	11	hom	B
		V:\Astral-1D\MeyerLab\MeyerLab\Jesus\07212026\A12.raw	A12	A	12	hom	F
		V:\Astral-1D\MeyerLab\MeyerLab\Jesus\07212026\B12.raw	B12	B	12	hom	F
		V:\Astral-1D\MeyerLab\MeyerLab\Jesus\07212026\C12.raw	C12	C	12	hom	F
		V:\Astral-1D\MeyerLab\MeyerLab\Jesus\07212026\D12.raw	D12	D	12	hom	F
		V:\Astral-1D\MeyerLab\MeyerLab\Jesus\07212026\E12.raw	E12	E	12	hom	F
		V:\Astral-1D\MeyerLab\MeyerLab\Jesus\07212026\F12.raw	F12	F	12	hom	F
		V:\Astral-1D\MeyerLab\MeyerLab\Jesus\07212026\G12.raw	G12	G	12	hom	F
		V:\Astral-1D\MeyerLab\MeyerLab\Jesus\07212026\H12.raw	H12	H	12	hom	F
